# Cooperativity and additivity in plant enhancers

**DOI:** 10.1101/2023.11.21.568158

**Authors:** Tobias Jores, Jackson Tonnies, Nicholas A. Mueth, Andrés Romanowski, Stanley Fields, Josh T. Cuperus, Christine Queitsch

**Author notes:** Authors for correspondence (T.J.), (C.Q.). These authors contributed equally (Tobias Jores, Jackson Tonnies). The authors responsible for distribution of materials integral to the findings presented in this article in accordance with the policy described in the Instructions for Authors (https://academic.oup.com/plcell/pages/General-Instructions) are: Tobias Jores and Christine Queitsch.

## Abstract

Enhancers are *cis*-regulatory elements that shape gene expression in response to numerous developmental and environmental cues. In animals, several models have been proposed to explain how enhancers integrate the activity of multiple transcription factors. However, it remains largely unknown how plant enhancers integrate transcription factor activity. Here, we use Plant STARR-seq to characterize three light-responsive plant enhancers—*AB80*, *Cab-1*, and *rbcS-E9*—derived from genes active in photosynthesis. Saturation mutagenesis reveals mutations, many of which cluster in short regions, that strongly reduce enhancer activity in the light, in the dark or in both conditions. When tested in the light, these mutation-sensitive regions do not function on their own; rather, cooperative interactions with other such regions are required for full activity. Epistatic interactions occur between mutations in adjacent mutation-sensitive regions, and the spacing and order of mutation-sensitive regions in synthetic enhancers affects enhancer activity. In contrast, when tested in the dark, mutation-sensitive regions act independently and additively in conferring enhancer activity. Taken together, this work demonstrates that plant enhancers show evidence for both cooperative and additive interactions among their functional elements. This knowledge can be harnessed to design strong, condition-specific synthetic enhancers.
