## Supplemental Data Set 4 for "Cooperativity and additivity in plant enhancers"

### Sheet: Sheet1
Supplemental Data. Jores et al.
Supplemental Data Set 4 Oligonucleotides used in this study.
Sequence	Purpose
TATAAGGAAGTTCATTTCATTTGGAGAGGACACGCTGGAATTCTAGTATACTAAACCATG	template 35S minimal promoter + synJ 3'-UTR
GAGAGGAAGACCCGCTG-GCAAGACCCTTCCTCTATATAAGGAAGTTCATTTCATTTGGAG	amplify 35S minimal promoter + synJ 3'-UTR (fwd primer)
GAGAGGAAGACGGTCAC-NNBNNBNNBNNBNNB-CATGGTTTAGTATACTAGAATTCCAGCG	amplify 35S minimal promoter + synJ 3'-UTR (rev primer)
GAGAGGGTCTCCACTC-AGATCTCTCTGCCGAC	amplify 35S enhancer to insert into pPSup in forward orientation (fwd primer)
GAGAGGGTCTCGTCCT-GAAGGATAGTGGGATTGTG	amplify 35S enhancer to insert into pPSup in forward orientation (rev primer)
GAGAGGGTCTCGTCCT-AGATCTCTCTGCCGAC	amplify 35S enhancer to insert into pPSup in reverse orientation (fwd primer)
GAGAGGGTCTCCACTC-GAAGGATAGTGGGATTGTG	amplify 35S enhancer to insert into pPSup in reverse orientation (rev primer)
GAGAGGGTCTCCACTC-CTGCCATAATGTCACAATTTTTC	amplify AB80 enhancer (FL and 5' segment) to insert into pPSup in forward orientation (fwd primer)
GAGAGGGTCTCGTCCT-AATCCGTTCATGGATCAAAATC	amplify AB80 enhancer (FL and 3' segment) to insert into pPSup/pDL in forward orientation (rev primer)
CAAATGGGTCTCCACTC-TATATACCTTACACTTCTGAGTTAGAG	amplify AB80 enhancer (3' segment) to insert into pPSup/pDL in forward orientation (fwd primer)
CTGTGGGTCTCCTCCT-GGATATATGACTCAACATAA	amplify AB80 enhancer (5' segment) to insert into pPSup in forward orientation (rev primer)
GAGAGGGTCTCGTCCT-CTGCCATAATGTCACAATTTTTC	amplify AB80 enhancer (FL and 5' segment) to insert into pPSup in reverse orientation (fwd primer)
GAGAGGGTCTCCACTC-AATCCGTTCATGGATCAAAATC	amplify AB80 enhancer (FL and 3' segment) to insert into pPSup in reverse orientation (rev primer)
CAAATGGGTCTCCTCCT-TATATACCTTACACTTCTGAGTTAGAG	amplify AB80 enhancer (3' segment) to insert into pPSup in reverse orientation (fwd primer)
CTGTGGGTCTCCACTC-GGATATATGACTCAACATAA	amplify AB80 enhancer (5' segment) to insert into pPSup in reverse orientation (rev primer)
GAGAGGGTCTCCACTC-ATCGAATTTGTTGGGCAAG	amplify Cab-1 enhancer (FL and 5' segment) to insert into pPSup in forward orientation (fwd primer)
GAGAGGGTCTCGTCCT-CTGACAAGAGAGACGGTG	amplify Cab-1 enhancer (FL and 3' segment) to insert into pPSup/pDL in forward orientation (rev primer)
CATCCCGGGTCTCCACTC-TACACATTTTAAGCCAGCGG	amplify Cab-1 enhancer (3' segment) to insert into pPSup/pDL in forward orientation (fwd primer)
CTTGTGGTCTCGTCCT-GGGCTAAGGCTCGTGACT	amplify Cab-1 enhancer (5' segment) to insert into pPSup in forward orientation (rev primer)
GAGAGGGTCTCGTCCT-ATCGAATTTGTTGGGCAAG	amplify Cab-1 enhancer (FL and 5' segment) to insert into pPSup in reverse orientation (fwd primer)
GAGAGGGTCTCCACTC-CTGACAAGAGAGACGGTG	amplify Cab-1 enhancer (FL and 3' segment) to insert into pPSup in reverse orientation (rev primer)
CATCCCGGGTCTCCTCCT-TACACATTTTAAGCCAGCGG	amplify Cab-1 enhancer (3' segment) to insert into pPSup in reverse orientation (fwd primer)
CTTGTGGTCTCGACTC-GGGCTAAGGCTCGTGACT	amplify Cab-1 enhancer (5' segment) to insert into pPSup in reverse orientation (rev primer)
GAGAGGGTCTCCACTC-ACACTAACATCGAATGTACTTATCTC	amplify rbcS-E9 enhancer (FL and 5' segment) to insert into pPSup in forward orientation (fwd primer)
GAGAGGGTCTCGTCCT-CCACTGCCTAGAACCAG	amplify rbcS-E9 enhancer (FL and 3' segment) to insert into pPSup/pDL in forward orientation (rev primer)
CATGTGGTCTCCACTC-ACTGTTGTTAGTTTTTTCAGTTAGCTTAGTGG	amplify rbcS-E9 enhancer (3' segment) to insert into pPSup/pDL in forward orientation (fwd primer)
CAGTCATGGTCTCCTCCT-AAGATTGAAAAGTTTTGTGTGCTAACC	amplify rbcS-E9 enhancer (5' segment) to insert into pPSup in forward orientation (rev primer)
GAGAGGGTCTCGTCCT-ACACTAACATCGAATGTACTTATCTC	amplify rbcS-E9 enhancer (FL and 5' segment) to insert into pPSup in reverse orientation (fwd primer)
GAGAGGGTCTCCACTC-CCACTGCCTAGAACCAG	amplify rbcS-E9 enhancer (FL and 3' segment) to insert into pPSup in reverse orientation (rev primer)
CATGTGGTCTCCTCCT-ACTGTTGTTAGTTTTTTCAGTTAGCTTAGTGG	amplify rbcS-E9 enhancer (3' segment) to insert into pPSup in reverse orientation (fwd primer)
CAGTCATGGTCTCCACTC-AAGATTGAAAAGTTTTGTGTGCTAACC	amplify rbcS-E9 enhancer (5' segment) to insert into pPSup in reverse orientation (rev primer)
ATGGTCTTCACACTCGAAGATTTCGTTGGGGACTGGCGACAGACAGCCGGCTACAACCTGGACCAAGTCCTTGAACAGGGAGGTGTGTCCAGTTTGTTTCAGAATCTCGGGGTGTCCGTAACTCCGATCCAAAGGATTGTCCTGAGCGGTGAAAATGGGCTGAAGATCGACATCCATGTCATCATCCCGTATGAAGGTCTGAGCGGCGACCAAATGGGCCAGATCGAAAAAATTTTTAAGGTGGTGTACCCTGTGGATGATCATCACTTTAAGGTGATCCTGCACTATGGCACACTGGTAATCGACGGGGTTACGCCGAACATGATCGACTATTTCGGACGGCCGTATGAAGGCATCGCCGTGTTCGACGGCAAAAAGATCACTGTAACAGGGACCCTG…	template nanoluciferase
CTCTAGCTAGAGTCGATCGACAAGCTCGAGTTTCTCCATAATAATGTGTGAGTAGTTCCCAGATAAGGGAATTAGGGTTCCTATAGGGTTTCGCTCATGTGTTGAGCATATAAGAAACCCTTAGTATGTATTTGTATTTGTAAAATACTTCTATCAATAAAATTTCTAATTCCTAAAACCAAAATCCAGTACTAAAATCCAGAT	template 35S terminator
GCGAACGCATTCTGGCGTAAAGCGGCCGCAAATTGCCCAGAAT	linearize pPSup_35Spr+synJ for Gibson Assembly of pDL (fwd)
TCTTCGAGTGTGAAGACCATGGTTTAGTATACTAGAATTCCAGCGTGTCC	linearize pPSup_35Spr+synJ for Gibson Assembly of pDL (rev)
GGAATTCTAGTATACTAAACCATGGTCTTCACACTCGAAGA	amplify nanoluciferase for Gibson Assembly of pDL (fwd)
ATTCTGGGCAATTTGCGGCCGCTTTACGCCAGAATGCGTTCGC	amplify nanoluciferase for Gibson Assembly of pDL (rev)
GGGTGAATGGAAAGTTTGTTGTTGAGCGCATGCCGGTCGATCTAGTAACATAGATG	linearize pPSup_35Spr+synJ+nanoluciferase for Gibson Assembly of pDL (fwd)
AAGCTGATAACGTTACACCACAATA	linearize pPSup_35Spr+synJ+nanoluciferase for Gibson Assembly of pDL (rev)
TCGACCGGCATGCGCTCAACAACAAACTTTCCATTCACCC	amplify UBQ10 promoter for Gibson Assembly of pDL (fwd)
CTGTTAATCAGAAAAACTCAGATTAATCGACAAATTCG	amplify UBQ10 promoter for Gibson Assembly of pDL (rev)
CGATTAATCTGAGTTTTTCTGATTAACAGATGGAAGACGCCAAAAACATAAAGAAAGGC	amplify luciferase for Gibson Assembly of pDL (fwd)
TTACACGGCGATCTTTCCGC	amplify luciferase for Gibson Assembly of pDL (rev)
AAGGGCGGAAAGATCGCCGTGTAAGCTCTAGCTAGAGTCGATCGACAAGC	amplify 35S terminator for Gibson Assembly of pDL (fwd)
TATTGTGGTGTAACGTTATCAGCTTATCTGGATTTTAGTACTGGATTTTGGTTTTAGG	amplify 35S terminator for Gibson Assembly of pDL (rev)
TAACTCGCCTCGATC<AB80 enhancer variants>CCGTGACAGGTCATT	oligo pool AB80 enhancer variants
ACATGGGGGATCATG<Cab-1 enhancer variants>GCATTAGCCAGTCTG	oligo pool Cab-1 enhancer variants
GCTCCAGTTCCCAAC<rbcS-E9 enhancer variants>GATCGTCCAGTCTGA	oligo pool rbcS-E9 enhancer variants
GAGAGGGTCTCCACTC-TAACTCGCCTCGATC	amplify AB80 enhancer variants from oligo pool to insert into pPSup in forward orientation (fwd primer)
GAGAGGGTCTCGTCCT-AATGACCTGTCACGG	amplify AB80 enhancer variants from oligo pool to insert into pPSup in forward orientation (rev primer)
GAGAGGGTCTCCACTC-AATGACCTGTCACGG	amplify AB80 enhancer variants from oligo pool to insert into pPSup in reverse orientation (fwd primer)
GAGAGGGTCTCGTCCT-TAACTCGCCTCGATC	amplify AB80 enhancer variants from oligo pool to insert into pPSup in reverse orientation (rev primer)
GAGAGGGTCTCCACTC-ACATGGGGGATCATG	amplify Cab-1 enhancer variants from oligo pool to insert into pPSup in forward orientation (fwd primer)
GAGAGGGTCTCGTCCT-CAGACTGGCTAATGC	amplify Cab-1 enhancer variants from oligo pool to insert into pPSup in forward orientation (rev primer)
GAGAGGGTCTCCACTC-CAGACTGGCTAATGC	amplify Cab-1 enhancer variants from oligo pool to insert into pPSup in reverse orientation (fwd primer)
GAGAGGGTCTCGTCCT-ACATGGGGGATCATG	amplify Cab-1 enhancer variants from oligo pool to insert into pPSup in reverse orientation (rev primer)
GAGAGGGTCTCCACTC-GCTCCAGTTCCCAAC	amplify rbcS-E9 enhancer variants from oligo pool to insert into pPSup in forward orientation (fwd primer)
GAGAGGGTCTCGTCCT-TCAGACTGGACGATC	amplify rbcS-E9 enhancer variants from oligo pool to insert into pPSup in forward orientation (rev primer)
GAGAGGGTCTCCACTC-TCAGACTGGACGATC	amplify rbcS-E9 enhancer variants from oligo pool to insert into pPSup in reverse orientation (fwd primer)
GAGAGGGTCTCGTCCT-GCTCCAGTTCCCAAC	amplify rbcS-E9 enhancer variants from oligo pool to insert into pPSup in reverse orientation (rev primer)
GTGATG-GAGTCATATATCCATAAGAATCC	AB80 fragment a (fwd oligo)
CATCAC-GGATTCTTATGGATATATGACTC	AB80 fragment a (rev oligo)
GTGATG-AGTCACACATGGAAGAGCA	AB80 fragment b (fwd oligo)
CATCAC-TGCTCTTCCATGTGTGACT	AB80 fragment b (rev oligo)
GTGATG-AAGAGCAGCATTGGATACA	AB80 fragment c (fwd oligo)
CATCAC-TGTATCCAATGCTGCTCTT	AB80 fragment c (rev oligo)
GTGATG-TGATATGAAGATTTTGATCCATG	AB80 fragment d (fwd oligo)
CATCAC-CATGGATCAAAATCTTCATATCA	AB80 fragment d (rev oligo)
GTGATG-TTTCAATACAATGTAATGTGGTG	AB80 fragment d_rand (fwd oligo)
CATCAC-CACCACATTACATTGTATTGAAA	AB80 fragment d_rand (rev oligo)
GTGATG-ACAGTCACACATGGAAGAGCAGCATTGGATACA	AB80 fragment bc (fwd oligo)
CATCAC-TGTATCCAATGCTGCTCTTCCATGTGTGACTGT	AB80 fragment bc (rev oligo)
GTGATG-AAAAGCTGGTCCAGTCACG	Cab-1 fragment a (fwd oligo)
CATCAC-CGTGACTGGACCAGCTTTT	Cab-1 fragment a (rev oligo)
GTGATG-CTAACCATAGCCACAAGTACA	Cab-1 fragment b (fwd oligo)
CATCAC-TGTACTTGTGGCTATGGTTAG	Cab-1 fragment b (rev oligo)
GTGATG-AGTACATCTCATCCATTTA	Cab-1 fragment c (fwd oligo)
CATCAC-TAAATGGATGAGATGTACT	Cab-1 fragment c (rev oligo)
GTGATG-TCTGCGTGCACCAATGGCATCCAAG	Cab-1 fragment d (fwd oligo)
CATCAC-CTTGGATGCCATTGGTGCACGCAGA	Cab-1 fragment d (rev oligo)
GTGATG-AAGCTGCAGATTTCTTTTC	Cab-1 fragment e (fwd oligo)
CATCAC-GAAAAGAAATCTGCAGCTT	Cab-1 fragment e (rev oligo)
GTGATG-TAAGCCAGCGGACTCTTTCGA	Cab-1 fragment ctrl (fwd oligo)
CATCAC-TCGAAAGAGTCCGCTGGCTTA	Cab-1 fragment ctrl (rev oligo)
GTGATG-CCCTAACCATAGCCACAAGTACATCTCATCCATTT	Cab-1 fragment bc (fwd oligo)
CATCAC-AAATGGATGAGATGTACTTGTGGCTATGGTTAGGG	Cab-1 fragment bc (rev oligo)
GTGATG-CTGCGTGCACCAATGGCATCCAAGCTGCAGATTTCTTTTCA	Cab-1 fragment de (fwd oligo)
CATCAC-TGAAAAGAAATCTGCAGCTTGGATGCCATTGGTGCACGCAG	Cab-1 fragment de (rev oligo)
GTGATG-TCTTACACGTGGCATTA	rbcS-E9 fragment a (fwd oligo)
CATCAC-TAATGCCACGTGTAAGA	rbcS-E9 fragment a (rev oligo)
GTGATG-GCATTATTATCCTATTG	rbcS-E9 fragment b (fwd oligo)
CATCAC-CAATAGGATAATAATGC	rbcS-E9 fragment b (rev oligo)
GTGATG-GGCTAATGATAAGGTTAGCAC	rbcS-E9 fragment c (fwd oligo)
CATCAC-GTGCTAACCTTATCATTAGCC	rbcS-E9 fragment c (rev oligo)
GTGATG-TTCAATCTTGTGTGGTTAATATGAC	rbcS-E9 fragment d (fwd oligo)
CATCAC-GTCATATTAACCACACAAGATTGAA	rbcS-E9 fragment d (rev oligo)
GTGATG-GACTGCAAAGTTTATCATTTT	rbcS-E9 fragment e (fwd oligo)
CATCAC-AAAATGATAAACTTTGCAGTC	rbcS-E9 fragment e (rev oligo)
GTGATG-ATCTTACACGTGGCATTATTATCCTATTGGT	rbcS-E9 fragment ab (fwd oligo)
CATCAC-ACCAATAGGATAATAATGCCACGTGTAAGAT	rbcS-E9 fragment ab (rev oligo)
GTGATG-CTTGTGTGGTTAATATGACTGCAAAGTTTATCATTTTCA	rbcS-E9 fragment de (fwd oligo)
CATCAC-TGAAAATGATAAACTTTGCAGTCATATTAACCACACAAG	rbcS-E9 fragment de (rev oligo)
GTGATG-TCTTACACGTGGCATTATTATCCTATTGGTGGCTAATGATAAGGTTA	rbcS-E9 fragment abc (fwd oligo)
CATCAC-TAACCTTATCATTAGCCACCAATAGGATAATAATGCCACGTGTAAGA	rbcS-E9 fragment abc (rev oligo)
GAGAGGGTCTCCACTC	Golden Gate cloning adapter for enhancer fragment combinations (5' adapter; fwd oligo)
CATCACGAGTGGAGACCCTCTC	Golden Gate cloning adapter for enhancer fragment combinations (5' adapter; rev oligo); also used to amplify enhancer fragment combinations from ligation or the validation oligo pool
GTGATGAGGACGAGACCCTCTC	Golden Gate cloning adapter for enhancer fragment combinations (3' adapter; fwd oligo); also used to amplify enhancer fragment combinations from ligation or the validation oligo pool
GAGAGGGTCTCGTCCT	Golden Gate cloning adapter for enhancer fragment combinations (3' adapter; rev oligo)
CACTACTGACGGTCTCCACTCgtgatgAAGCTGCAGATTTCTTTTCgtgatgCTAACCATAGCCACAAGTACAgtgatgAAGCTGCAGATTTCTTTTCgtgatgAGGACGAGACCCGTACTAACGCAC	template syn1
CACTACTGACGGTCTCCACTCgtgatgCTAACCATAGCCACAAGTACAgtgatgGAGTCATATATCCATAAGAATCCgtgatgTGATATGAAGATTTTGATCCATGgtgatgAGGACGAGACCCGTACTAACGCAC	template syn2
CACTACTGACGGTCTCCACTCgtgatgAAAAGCTGGTCCAGTCACGgtgatgACAGTCACACATGGAAGAGCAGCATTGGATACAgtgatgCTAACCATAGCCACAAGTACAgtgatgAGGACGAGACCCGTACTAACGCAC	template syn3
CACTACTGACGGTCTCCACTCgtgatgCTAACCATAGCCACAAGTACAgtgatgCTAACCATAGCCACAAGTACAgtgatgAAAAGCTGGTCCAGTCACGgtgatgAGGACGAGACCCGTACTAACGCAC	template syn4
CACTACTGACGGTCTCCACTCgtgatgAAGCTGCAGATTTCTTTTCgtgatgGAGTCATATATCCATAAGAATCCgtgatgAAGAGCAGCATTGGATACAgtgatgAGGACGAGACCCGTACTAACGCAC	template syn5
CACTACTGACGGTCTCCACTCgtgatgTCTGCGTGCACCAATGGCATCCAAGgtgatgCTAACCATAGCCACAAGTACAgtgatgCTAACCATAGCCACAAGTACAgtgatgAGGACGAGACCCGTACTAACGCAC	template syn6
CACTACTGACGGTCTCCACTCgtgatgGCATTATTATCCTATTGgtgatgACAGTCACACATGGAAGAGCAGCATTGGATACAgtgatgTTCAATCTTGTGTGGTTAATATGACgtgatgAGGACGAGACCCGTACTAACGCAC	template syn7
CACTACTGACGGTCTCCACTCgtgatgGAGTCATATATCCATAAGAATCCgtgatgCTAACCATAGCCACAAGTACAgtgatgCTAACCATAGCCACAAGTACAgtgatgAGGACGAGACCCGTACTAACGCAC	template syn8
CACTACTGACGGTCTCCACTCgtgatgCCCTAACCATAGCCACAAGTACATCTCATCCATTTgtgatgACAGTCACACATGGAAGAGCAGCATTGGATACAgtgatgAGGACGAGACCCGTACTAACGCAC	template syn9
CACTACTGACGGTCTCCACTCgtgatgCCCTAACCATAGCCACAAGTACATCTCATCCATTTgtgatgCTGCGTGCACCAATGGCATCCAAGCTGCAGATTTCTTTTCAgtgatgAGGACGAGACCCGTACTAACGCAC	template syn10
CACTACTGACGGTCTCCACTCgtgatgCTGCGTGCACCAATGGCATCCAAGCTGCAGATTTCTTTTCAgtgatgTCTTACACGTGGCATTAgtgatgAGGACGAGACCCGTACTAACGCAC	template syn11
CACTACTGACGGTCTCCACTC	amplify synthetic enhancers to insert into pDL (fwd)
GTGCGTTAGTACGGGTCTCGTCCT	amplify synthetic enhancers to insert into pDL (rev)
AATGATACGGCGACCACCGAGATCTACAC<8bp index2>CCCTCGAGGTCGACGGTATC	amplify enhancer libraries for subassembly (fwd)
CAAGCAGAAGACGGCATACGAGAT<8bp index1>CACCCCGGTGAACAGCTCC	amplify enhancer libraries for subassembly and barcode sequencing (rev)
CTCGAGGTCGACGGTATCGATAAGCTTGATATCGAATTCCACTC	NGS read 1 primer for subassembly sequencing
CAAATGAAATGAACTTCCTTATATAGAGGAAGGGTCTTGCCAGCTCCT	NGS read 2 primer for subassembly sequencing
AAGTTCATTTCATTTGGAGAGGACACGCTGGAATTCTAGTATACTAAACCATG	NGS index 1 primer for subassembly sequencing and NGS read 1 primer for barcode sequencing
CACCCCGGTGAACAGCTCCTCGCCCTTGCTCAC	NGS index 2 primer for subassembly sequencing and NGS read 2 primer for barcode sequencing
GAACTTGTGGCCGTTTACG	reverse transcription for barcode sequencing
AATGATACGGCGACCACCGAGATCTACAC<8bp index2>AAGTTCATTTCATTTGGAGAGGA-CACGCTGGAATTCTAGTATACTAAACCATG	amplify barcode for NGS (fwd)
GTGAGCAAGGGCGAGGAGCTGTTCACCGGGGTG	NGS index 1 primer for barcode sequencing
CATGGTTTAGTATACTAGAATTCCAGCGTGTCCTCTCCAAATGAAATGAACTT	NGS index 2 primer for barcode sequencing
